# Multiple Pol determinants constrain koala retrovirus A replication

**DOI:** 10.64898/2026.10.13.759007

**Authors:** Milky Abajorga, Ann Dauphin, Tianxiong Yu, Jeremy Luban

## Abstract

Koala retrovirus subtype A (KoRV-A) is a gammaretrovirus that occurs in both endogenous and horizontally transmissible forms in wild koala populations. KoRV infection is associated with neoplasia and increased susceptibility to opportunistic infections. Its ongoing incorporation into the koala germline provides a rare contemporary example of retroviral endogenization in a mammalian host. We generated a consensus KoRV-A clone using viral sequences from an infected wild koala and compared it with a published clone representing a viral isolate from a captive koala. Both replicated far less efficiently than Moloney murine leukemia virus (Mo-MLV), the best-characterized gammaretrovirus, during spreading infection in human cell lines, prompting us to investigate the viral features underlying this difference. Following transfection, KoRV-A and Mo-MLV produced comparable levels of viral RNA and intracellular Gag and Pol proteins, yet KoRV-A yielded approximately 1,000-fold less particle-associated reverse transcriptase (RT) activity and markedly lower amounts of Gag-and Pol-derived proteins in released virions. Reduced accumulation of extracellular viral proteins persisted with protease-inactive precursors, indicating that impaired proteolytic maturation alone could not explain this phenotype. KoRV-A/Mo-MLV chimeras showed that particle-associated RT activity depended on both RT sequence and compatibility between protease (PR) and the cleavage sites flanking RT; replacement of the entire KoRV-A PR-RT region with Mo-MLV sequence restored RT activity to near Mo-MLV levels. Transmission electron microscopy (TEM) and spatial analysis revealed that KoRV-A virions accumulated in substantially larger and denser extracellular clusters than Mo-MLV virions. RT and PR–RT chimeras exhibited increased particle abundance and apparent clustering, although most spatial differences were attenuated after accounting for particle density. Whether extracellular particle aggregation contributes directly to inefficient replication remains unclear. Together, these findings identify coordinated interactions among PR, RT, and their cleavage-site context as determinants of KoRV-A enzymatic activity and reveal an unusual extracellular particle organization associated with a gammaretrovirus.

**Author Summary:** Retroviruses insert a DNA copy of their genome into the chromosomes of infected cells. When this occurs in germ cells, the integrated viral DNA can be transmitted to offspring and, over generations, may become a permanent part of the host species’ genome. Koala retrovirus A (KoRV-A) is unusual because this process is occurring in koalas today, allowing us to study retroviral endogenization as it happens rather than reconstructing it from ancient viral remnants. We compared KoRV-A with Moloney murine leukemia virus (Mo-MLV), the best-studied gammaretrovirus. We found that KoRV-A spread much less efficiently in human cell cultures and produced approximately 1,000-fold less reverse transcriptase (RT) activity. KoRV-A also released substantially lower amounts of viral proteins, and virions accumulated in large groups outside cells. By exchanging regions between the two viruses, we determined that RT activity depended on both the enzyme itself and its compatibility with the protease (PR) and PR cleavage sites. These experiments mapped several of these properties to distinct parts of the viral *pol* gene. Thus, multiple barriers constrain KoRV-A replication and provide insight into a retrovirus currently invading a mammalian germline.
