## Supplementary material for "Multiple Pol determinants constrain koala retrovirus A replication": S1 Table

### Sheet: Supplementary Table 1
Supplementary Table 1. Plasmids used in this study
Descriptions were adapted from the completed Luban laboratory plasmid-deposit workbook.
Plasmid	Description and experimental use	Key insert or modification	Vector backbone	Source and availability
pBS-KoRV-A	Produces full-length KoRV-A for studies of viral protein expression, particle production, reverse transcriptase activity, and replication.	Parental full-length proviral construct	pBluescript II SK(+)	This study; BEI Resources accession pending
pBS-MLV	Produces full-length Mo-MLV for studies of viral protein expression, particle production, reverse transcriptase activity, and replication.	Parental full-length proviral construct	pBluescript II SK(+)	This study; BEI Resources accession pending
pBS-MLV Ampho	Produces amphotropic Mo-MLV for studies of viral protein expression, particle production, reverse transcriptase activity, and replication.	Parental full-length proviral construct	pBluescript II SK(+)	This study; BEI Resources accession pending
pBS-KoRV-A MA-EGFP-p12	Expresses a KoRV-A provirus carrying EGFP between MA and p12 for monitoring Gag-associated reporter expression by flow cytometry.	EGFP between MA and p12 of Gag	pBluescript II SK(+)	This study; BEI Resources accession pending
pBS-KoRV-A RT-EGFP-IN	Expresses a KoRV-A provirus carrying EGFP between RT and IN for monitoring Pol-associated reporter expression by flow cytometry.	EGFP between RT and IN of Pol	pBluescript II SK(+)	This study; BEI Resources accession pending
pBS-MLV MA-EGFP-p12	Expresses a Mo-MLV provirus carrying EGFP between MA and p12 for monitoring Gag-associated reporter expression by flow cytometry.	EGFP between MA and p12 of Gag	pBluescript II SK(+)	This study; BEI Resources accession pending
pBS-MLV RT-EGFP-IN	Expresses a Mo-MLV provirus carrying EGFP between RT and IN for monitoring Pol-associated reporter expression by flow cytometry.	EGFP between RT and IN of Pol	pBluescript II SK(+)	This study; BEI Resources accession pending
pBS-MLV Ampho MA-EGFP-p12	Expresses an amphotropic Mo-MLV provirus carrying EGFP between MA and p12 for monitoring Gag-associated reporter expression by flow cytometry.	EGFP between MA and p12 of Gag	pBluescript II SK(+)	This study; BEI Resources accession pending
pBS-MLV Ampho RT-EGFP-IN	Expresses an amphotropic Mo-MLV provirus carrying EGFP between RT and IN for monitoring Pol-associated reporter expression by flow cytometry.	EGFP between RT and IN of Pol	pBluescript II SK(+)	This study; BEI Resources accession pending
pBS-KoRV-A env28bp deletion	Tests Env-dependent KoRV-A phenotypes using a 28-bp env deletion that prevents production of the transmembrane Env subunit.	28-bp deletion in env causing truncated Env glycoprotein	pBluescript II SK(+)	This study; BEI Resources accession pending
pBS-MLV env28bp deletion	Provides an Env-defective Mo-MLV backbone for pseudotyping and analysis of Env-dependent particle phenotypes.	28-bp deletion in env causing truncated Env glycoprotein	pBluescript II SK(+)	This study; BEI Resources accession pending
pBS-KoRV-A MA-EGFP-p12 env28bp deletion	Provides an EGFP-tagged, Env-defective KoRV-A construct for monitoring reporter expression and Env-dependent phenotypes.	28-bp deletion in env causing truncated Env glycoprotein and EGFP in Gag between MA and p12	pBluescript II SK(+)	This study; BEI Resources accession pending
pBS-MLV MA-EGFP-p12 env28bp deletion	Provides an EGFP-tagged, Env-defective Mo-MLV backbone for pseudotyping and monitoring reporter expression.	28-bp deletion in env causing truncated Env glycoprotein and EGFP in Gag between MA and p12	pBluescript II SK(+)	This study; BEI Resources accession pending
pBS-KoRV-A MLV gagpolenv	Generates a KoRV-A-backbone chimera containing Mo-MLV gag, pol, and env for comparative studies of retroviral replication and particle production.	Mo-MLV gag, pol, and env in the KoRV-A background	pBluescript II SK(+)	This study; BEI Resources accession pending
pBS-KoRV-A MLV pol	Tests the contribution and cross-backbone compatibility of Mo-MLV Pol in the KoRV-A proviral context.	Mo-MLV pol in the KoRV-A background	pBluescript II SK(+)	This study; BEI Resources accession pending
pBS-KoRV-A MLV PR and RT	Tests the combined contribution and compatibility of Mo-MLV PR and RT in the KoRV-A proviral context.	Mo-MLV PR and RT in the KoRV-A background	pBluescript II SK(+)	This study; BEI Resources accession pending
pBS-KoRV-A MLV PR and IN	Tests the combined contribution and compatibility of the Mo-MLV PR–IN region in the KoRV-A proviral context.	Mo-MLV PR and IN in the KoRV-A background	pBluescript II SK(+)	This study; BEI Resources accession pending
pBS-KoRV-A MLV PR	Tests the contribution and compatibility of Mo-MLV protease in the KoRV-A proviral context.	Mo-MLV PR in the KoRV-A background	pBluescript II SK(+)	This study; BEI Resources accession pending
pBS-KoRV-A MLV RT	Tests the contribution and compatibility of Mo-MLV reverse transcriptase in the KoRV-A proviral context.	Mo-MLV RT in the KoRV-A background	pBluescript II SK(+)	This study; BEI Resources accession pending
pBS-KoRV-A MLV IN	Tests the contribution and compatibility of Mo-MLV integrase in the KoRV-A proviral context.	Mo-MLV IN in the KoRV-A background	pBluescript II SK(+)	This study; BEI Resources accession pending
pBS-KoRV-A MLV N-Extension domain	Tests the contribution of the Mo-MLV integrase N-terminal extension in the KoRV-A proviral context.	Mo-MLV IN N-terminal extension added in the KoRV-A background	pBluescript II SK(+)	This study; BEI Resources accession pending
pBS-KoRV-A MLV PR–RT Cleavage sites	Tests how Mo-MLV PR–RT cleavage-site sequences affect Pol processing and RT activity in the KoRV-A proviral context.	Mo-MLV PR–RT cleavage sites in the KoRV-A background	pBluescript II SK(+)	This study; BEI Resources accession pending
pBS-KoRV-A MLV RT–IN Cleavage Sites	Tests how Mo-MLV RT–IN cleavage-site sequences affect Pol processing and RT activity in the KoRV-A proviral context.	Mo-MLV RT–IN cleavage sites in the KoRV-A background	pBluescript II SK(+)	This study; BEI Resources accession pending
pBS-KoRV-A MLV PR–RT and RT–IN Cleavage Sites	Tests the combined effects of Mo-MLV PR–RT and RT–IN cleavage-site sequences in the KoRV-A proviral context.	Mo-MLV PR–RT and RT–IN cleavage sites in the KoRV-A background	pBluescript II SK(+)	This study; BEI Resources accession pending
pBS-KoRV-A MLV PR and RT with Native cleavage sites	Tests Mo-MLV PR and RT function in KoRV-A while preserving the native KoRV-A cleavage-site context.	Mo-MLV PR and RT in the KoRV-A background with native cleavage sites intact	pBluescript II SK(+)	This study; BEI Resources accession pending
pBS-KoRV-A MLV PR and IN with Native cleavage sites	Tests Mo-MLV PR and IN function in KoRV-A while preserving the native KoRV-A cleavage-site context.	Mo-MLV PR and IN in the KoRV-A background with native cleavage sites intact	pBluescript II SK(+)	This study; BEI Resources accession pending
pBS-KoRV-A MLV PR with Native cleavage sites	Tests Mo-MLV protease function in KoRV-A while preserving the native KoRV-A cleavage-site context.	Mo-MLV PR in the KoRV-A background with native cleavage sites intact	pBluescript II SK(+)	This study; BEI Resources accession pending
pBS-KoRV-A MLV RT with Native cleavage sites	Tests Mo-MLV reverse transcriptase function in KoRV-A while preserving the native KoRV-A cleavage-site context.	Mo-MLV RT in the KoRV-A background with native cleavage sites intact	pBluescript II SK(+)	This study; BEI Resources accession pending
pBS-KoRV-A MLV IN with Native cleavage sites	Tests Mo-MLV integrase function in KoRV-A while preserving the native KoRV-A cleavage-site context.	Mo-MLV IN in the KoRV-A background with native cleavage sites intact	pBluescript II SK(+)	This study; BEI Resources accession pending
pBS-MLV KoRV-A gagpolenv	Generates a Mo-MLV-backbone chimera containing KoRV-A gag, pol, and env for comparative studies of retroviral replication and particle production.	KoRV-A gag, pol, and env in the Mo-MLV background	pBluescript II SK(+)	This study; BEI Resources accession pending
pBS-MLV KoRV-A pol	Tests the contribution and cross-backbone compatibility of KoRV-A Pol in the Mo-MLV proviral context.	KoRV-A pol in the Mo-MLV background	pBluescript II SK(+)	This study; BEI Resources accession pending
pBS-MLV KoRV-A PR and RT	Tests the combined contribution and compatibility of KoRV-A PR and RT in the Mo-MLV proviral context.	KoRV-A PR and RT in the Mo-MLV background	pBluescript II SK(+)	This study; BEI Resources accession pending
pBS-MLV KoRV-A PR and IN	Tests the combined contribution and compatibility of the KoRV-A PR–IN region in the Mo-MLV proviral context.	KoRV-A PR and IN in the Mo-MLV background	pBluescript II SK(+)	This study; BEI Resources accession pending
pBS-MLV KoRV-A PR	Tests the contribution and compatibility of KoRV-A protease in the Mo-MLV proviral context.	KoRV-A PR in the Mo-MLV background	pBluescript II SK(+)	This study; BEI Resources accession pending
pBS-MLV KoRV-A RT	Tests the contribution and compatibility of KoRV-A reverse transcriptase in the Mo-MLV proviral context.	KoRV-A RT in the Mo-MLV background	pBluescript II SK(+)	This study; BEI Resources accession pending
pBS-MLV N-Extension domain del	Tests the contribution of the Mo-MLV integrase N-terminal extension by deleting it from the Mo-MLV proviral context.	IN N-terminal extension deleted in the Mo-MLV background	pBluescript II SK(+)	This study; BEI Resources accession pending
pBS-MLV KoRV-A PR–RT Cleavage sites	Tests how KoRV-A PR–RT cleavage-site sequences affect Pol processing and RT activity in the Mo-MLV proviral context.	KoRV-A PR–RT cleavage sites in the Mo-MLV background	pBluescript II SK(+)	This study; BEI Resources accession pending
pBS-MLV KoRV-A RT–IN Cleavage Sites	Tests how KoRV-A RT–IN cleavage-site sequences affect Pol processing and RT activity in the Mo-MLV proviral context.	KoRV-A RT–IN cleavage sites in the Mo-MLV background	pBluescript II SK(+)	This study; BEI Resources accession pending
pBS-MLV KoRV-A PR–RT and RT–IN Cleavage Sites	Tests the combined effects of KoRV-A PR–RT and RT–IN cleavage-site sequences in the Mo-MLV proviral context.	KoRV-A PR–RT and RT–IN cleavage sites in the Mo-MLV background	pBluescript II SK(+)	This study; BEI Resources accession pending
pBS-KoRV-A p12 FLAG	Enables FLAG-based detection of KoRV-A p12 for studies of Gag expression, processing, and particle production.	FLAG tag in p12	pBluescript II SK(+)	This study; BEI Resources accession pending
pBS-KoRV-A RT FLAG	Enables FLAG-based detection of KoRV-A RT for studies of Pol expression, processing, and particle production.	FLAG tag in RT	pBluescript II SK(+)	This study; BEI Resources accession pending
pBS-MLV p12 FLAG	Enables FLAG-based detection of Mo-MLV p12 for studies of Gag expression, processing, and particle production.	FLAG tag in p12	pBluescript II SK(+)	This study; BEI Resources accession pending
pBS-MLV RT FLAG	Enables FLAG-based detection of Mo-MLV RT for studies of Pol expression, processing, and particle production.	FLAG tag in RT	pBluescript II SK(+)	This study; BEI Resources accession pending
pBS-KoRV-A PR D32A	Provides a protease-inactive KoRV-A control for studying PR-dependent polyprotein processing and virion maturation.	PR mutant (PR D32A)	pBluescript II SK(+)	This study; BEI Resources accession pending
pBS-KoRV-A p12 FLAG PR D32A	Enables FLAG-based detection of KoRV-A p12 in a protease-inactive background for studies of Gag processing.	PR mutant (PR D32A) and FLAG tag in p12	pBluescript II SK(+)	This study; BEI Resources accession pending
pBS-KoRV-A RT FLAG PR D32A	Enables FLAG-based detection of KoRV-A RT in a protease-inactive background for studies of Pol processing.	PR mutant (PR D32A) and FLAG tag in RT	pBluescript II SK(+)	This study; BEI Resources accession pending
pBS-MLV PR D32A	Provides a protease-inactive Mo-MLV control for studying PR-dependent polyprotein processing and virion maturation.	PR mutant (PR D32A)	pBluescript II SK(+)	This study; BEI Resources accession pending
pBS-MLV p12 FLAG PR D32A	Enables FLAG-based detection of Mo-MLV p12 in a protease-inactive background for studies of Gag processing.	PR mutant (PR D32A) and FLAG tag in p12	pBluescript II SK(+)	This study; BEI Resources accession pending
pBS-MLV RT FLAG PR D32A	Enables FLAG-based detection of Mo-MLV RT in a protease-inactive background for studies of Pol processing.	PR mutant (PR D32A) and FLAG tag in RT	pBluescript II SK(+)	This study; BEI Resources accession pending
pcDNA 3.1(-) KoRV-A Env co	Expresses codon-optimized KoRV-A Env in mammalian cells for pseudotyping and Env expression or incorporation studies.	Codon optimized KoRV-A Env with FLAG tag at the C-terminus	pcDNA 3.1(-); CMV promoter	This study; BEI Resources accession pending
pcDNA 3.1(-) Amphotropic Env co	Expresses codon-optimized amphotropic Mo-MLV Env in mammalian cells for pseudotyping and Env expression or incorporation studies.	Codon optimized Amphotropic Env with FLAG tag at the C-terminus	pcDNA 3.1(-); CMV promoter	This study; BEI Resources accession pending
Notes
Plasmids will be available through BEI Resources; accession numbers are pending.
All listed constructs use ampicillin selection for bacterial propagation; the reference workbook specifies NEB Stable cells at 37°C.
The table includes the 51 plasmid records provided for this study.
