## Supplementary material for "Multiple Pol determinants constrain koala retrovirus A replication": S2 Table

### Sheet: Supplementary Table 2
Supplementary Table 2. Primers used for RT-qPCR
Primer sequences are shown in the 5′–3′ orientation.
Primer name	Sequence (5′–3′)	Length (nt)	Melting temperature (°C)	GC content (%)	Amplicon size (bp)	Target gene or region
MLV_gag_F	TTGGCCAAGGTAAAAGGAATAACA	24	58.85	37.5	184	gag (CA)
MLV_gag_R	ACCTCTCTAACTTTCTCCCAATGT	24	59.15	41.67	184	gag (CA)
MLV_pol_F	ACCCTGACATGACAAGAGTTACTA	24	58.92	41.67	198	pol (IN)
MLV_pol_R	GAGGTTCTAGGTTCTTAGTCTGGT	24	58.98	45.83	198	pol (IN)
MLV_env_F	CCCCAGATTTATGTATGTTAGCCC	24	58.99	45.83	207	env
MLV_env_R	TATGAGTTGTCTGGTCTAGCTTGA	24	58.98	41.67	207	env
MLV_Ampho_env_F	CAGCATGGCCAAATTAAGAGAAAG	24	58.89	41.67	173	Amphotropic MLV env
MLV_Ampho_env_R	GAATGCAAGGTCCAAAGAGTAAGA	24	59	41.67	173	Amphotropic MLV env
KoRV-A_gag_F	CAGAGGAAAGAGAGAGACGGCG	22	62.39	59.09	176	gag
KoRV-A_gag_R	GTATGCGCACTGATCTTTGTCCAG	24	62.25	50	176	gag
KoRV-A_pol_F	CAACCTGGAAAGTATTGTGAGACA	24	58.94	41.67	179	pol (RT)
KoRV-A_pol_R	TTTCTGAGCATATGTGTATTGGGG	24	58.87	41.67	179	pol (RT)
KoRV-A_env_F	AGGAAAGGTTAGATAAGAGGCAGT	24	58.97	41.67	204	env
KoRV-A_env_R	TCCTTACTGCACTAACCCTATCAT	24	58.78	41.67	204	env
β-actin_F	CACCATTGGCAATGAGCGGTTC	22	62.9	54.55	135	β-actin (reference gene)
β-actin_R	AGGTCTTTGCGGATGTCCACGT	22	64.46	54.55	135	β-actin (reference gene)
Notes
Primer names were standardized without design-number suffixes.
Length and GC content were calculated directly from the primer sequences. Melting temperatures were calculated using the Primer3 SantaLucia nearest-neighbor method with default parameters.
Amplicon sizes were determined by exact primer mapping to NC_001501.1 (MLV), M33469.1 (amphotropic MLV env), AB721500.1 (KoRV-A), and NM_001101.5 (human β-actin).
