## Supplementary material for "Multiple Pol determinants constrain koala retrovirus A replication": S3 Table

### Sheet: Manuscript table
Virion spatial-analysis summary
Values are mean ± SD across biological replicates; image and virion counts are totals. Fields containing exactly one virion, exactly two virions, and either one or two virions are reported separately; percentages are pooled across images.
Condition	Biological replicates	Images	Virions	Virions per image	Median NN distance (nm)	Particles within 100 nm (%)	DBSCAN clustered (%)	Clusters per image	Mean cluster size	Largest cluster size	Single-virion images (n)	Single-virion images (%)	Two-virion images (n)	Two-virion images (%)	One- or two-virion images (n)	One- or two-virion images (%)
Mo-MLV	4	129	390	3.4 ± 0.8	250.7 ± 72.5	9.8 ± 3.2	3.7 ± 3.8	0.05 ± 0.04	0.20 ± 0.20	0.20 ± 0.20	52	0.403101	23	0.178295	75	0.581395
KoRV-A	4	86	500	5.4 ± 1.6	170.8 ± 77.3	44.5 ± 10.0	29.0 ± 6.5	0.46 ± 0.11	2.01 ± 0.81	2.11 ± 0.96	6	0.0697674	13	0.151163	19	0.22093
KoRV-A PR–RT	4	99	1522	16.1 ± 6.2	87.2 ± 4.9	73.2 ± 9.6	54.7 ± 15.2	1.45 ± 0.80	6.22 ± 2.66	7.86 ± 3.34	2	0.020202	6	0.0606061	8	0.0808081
KoRV-A PR	3	67	459	6.1 ± 2.7	119.5 ± 36.5	47.6 ± 17.9	34.6 ± 11.9	0.53 ± 0.27	2.54 ± 1.36	2.62 ± 1.41	5	0.0746269	5	0.0746269	10	0.149254
KoRV-A RT	4	72	895	12.4 ± 1.9	88.2 ± 6.1	74.8 ± 12.3	60.5 ± 17.1	1.27 ± 0.23	6.13 ± 2.49	6.95 ± 2.46	1	0.0138889	2	0.0277778	3	0.0416667
Notes
DBSCAN used eps = 100 nm and min_samples = 3; the nearest-neighbor threshold was 100 nm.
Mean and largest cluster-size values are image-averaged and include zero for images without a DBSCAN cluster.
Primary tests used biological-replicate summaries. Density-adjusted regressions are sensitivity analyses.
Source files: Virion_clustering_biological_replicate_summary.csv, Virion_clustering_image_results.csv, Mann_Whitney_pairwise_tests.csv, and Density_adjusted_group_comparisons.csv.

### Sheet: Numeric summary
Numeric group summary
Group summaries calculated from biological-replicate data; exact single-, exact two-, and combined one-or-two-virion image percentages are pooled across all analyzed images in each group.
Condition	Biological replicates	Images	Virions	Virions/image mean	Virions/image SD	Median NN mean (nm)	Median NN SD (nm)	Within 100 nm mean (%)	Within 100 nm SD (%)	DBSCAN clustered mean (%)	DBSCAN clustered SD (%)	Clusters/image mean	Clusters/image SD	Mean cluster size mean	Mean cluster size SD	Largest cluster size mean	Largest cluster size SD	Single-virion images	Single-virion images (%)	Two-virion images	Two-virion images (%)	One- or two-virion images	One- or two-virion images (%)
Mo-MLV	4	129	390	3.42561	0.821126	250.714	72.5027	9.77952	3.17581	3.65489	3.76987	0.0528104	0.04367	0.197905	0.199901	0.197905	0.199901	52	0.403101	23	0.178295	75	0.581395
KoRV-A	4	86	500	5.40503	1.5524	170.79	77.2627	44.5149	10.012	28.9772	6.54928	0.462554	0.114509	2.01302	0.814866	2.11228	0.956886	6	0.0697674	13	0.151163	19	0.22093
KoRV-A PR–RT	4	99	1522	16.0812	6.17752	87.195	4.88191	73.1892	9.56706	54.7443	15.2162	1.45084	0.801894	6.21953	2.65949	7.8635	3.33611	2	0.020202	6	0.0606061	8	0.0808081
KoRV-A PR	3	67	459	6.14062	2.68356	119.52	36.4602	47.5695	17.9012	34.6261	11.9413	0.532026	0.266676	2.54052	1.36268	2.61513	1.4085	5	0.0746269	5	0.0746269	10	0.149254
KoRV-A RT	4	72	895	12.4463	1.92852	88.1851	6.07487	74.7797	12.2644	60.4715	17.0969	1.27083	0.227048	6.13235	2.49453	6.95497	2.45541	1	0.0138889	2	0.0277778	3	0.0416667

### Sheet: Replicate counts
Image and virion counts by biological replicate
Counts are reported separately for each biological replicate.
Condition	Biological replicate	Images	Virions	Virions per image	Single-virion images (n)	Single-virion images (%)	Two-virion images (n)	Two-virion images (%)	One- or two-virion images (n)	One- or two-virion images (%)
Mo-MLV	Replicate 1	71	168	2.3662	41	0.577465	8	0.112676	49	0.690141
Mo-MLV	Replicate 2	16	51	3.1875	2	0.125	5	0.3125	7	0.4375
Mo-MLV	Replicate 3	23	93	4.04348	5	0.217391	6	0.26087	11	0.478261
Mo-MLV	Replicate 4	19	78	4.10526	4	0.210526	4	0.210526	8	0.421053
KoRV-A	Replicate 1	33	255	7.72727	4	0.121212	6	0.181818	10	0.30303
KoRV-A	Replicate 2	20	95	4.75	0	0	2	0.1	2	0.1
KoRV-A	Replicate 3	12	56	4.66667	0	0	3	0.25	3	0.25
KoRV-A	Replicate 4	21	94	4.47619	2	0.0952381	2	0.0952381	4	0.190476
KoRV-A PR–RT	Replicate 1	29	321	11.069	2	0.0689655	3	0.103448	5	0.172414
KoRV-A PR–RT	Replicate 2	20	498	24.9	0	0	0	0	0	0
KoRV-A PR–RT	Replicate 3	23	360	15.6522	0	0	0	0	0	0
KoRV-A PR–RT	Replicate 4	27	343	12.7037	0	0	3	0.111111	3	0.111111
KoRV-A PR	Replicate 1	15	48	3.2	4	0.266667	2	0.133333	6	0.4
KoRV-A PR	Replicate 2	17	115	6.76471	0	0	1	0.0588235	1	0.0588235
KoRV-A PR	Replicate 3	35	296	8.45714	1	0.0285714	2	0.0571429	3	0.0857143
KoRV-A RT	Replicate 1	24	257	10.7083	0	0	1	0.0416667	1	0.0416667
KoRV-A RT	Replicate 2	15	177	11.8	0	0	0	0	0	0
KoRV-A RT	Replicate 3	20	304	15.2	0	0	0	0	0	0
KoRV-A RT	Replicate 4	13	157	12.0769	1	0.0769231	1	0.0769231	2	0.153846
Notes
Images and virions are totals within each replicate; the combined one- or two-virion count is the sum of fields containing exactly one virion and exactly two virions, and percentages use all analyzed images as the denominator.

### Sheet: Statistics vs KoRV-A
Statistical comparisons against WT KoRV-A
Raw two-sided Mann–Whitney tests use biological replicates; density-adjusted effects are KoRV-A minus the comparison group.
Outcome	Comparison	KoRV-A n	Comparison n	Mann–Whitney raw p	Holm-adjusted p	Holm significant	Density-adjusted effect	95% CI low	95% CI high	Density-adjusted p
Median NN distance (nm)	KoRV-A vs Mo-MLV	4	4	0.2	1	No	-23.1027	-150.623	104.417	0.722526
Median NN distance (nm)	KoRV-A vs KoRV-A PR–RT	4	4	0.0285714	0.285714	No	64.2345	-3.13883	131.608	0.0616713
Median NN distance (nm)	KoRV-A vs KoRV-A PR	4	3	0.4	1	No	44.5901	-52.7734	141.954	0.369391
Median NN distance (nm)	KoRV-A vs KoRV-A RT	4	4	0.0285714	0.285714	No	39.1509	-19.6787	97.9805	0.192115
Particles within 100 nm (%)	KoRV-A vs Mo-MLV	4	4	0.0285714	0.285714	No	23.1952	5.73517	40.6552	0.00922066
Particles within 100 nm (%)	KoRV-A vs KoRV-A PR–RT	4	4	0.0285714	0.285714	No	-16.6398	-32.7547	-0.524853	0.0429909
Particles within 100 nm (%)	KoRV-A vs KoRV-A PR	4	3	1	1	No	0.246227	-16.52	17.0125	0.977037
Particles within 100 nm (%)	KoRV-A vs KoRV-A RT	4	4	0.0285714	0.285714	No	-11.314	-23.8173	1.18931	0.0761405
DBSCAN clustered (%)	KoRV-A vs Mo-MLV	4	4	0.0285714	0.285714	No	18.2042	5.97396	30.4344	0.00353049
DBSCAN clustered (%)	KoRV-A vs KoRV-A PR–RT	4	4	0.0571429	0.342857	No	-2.86784	-17.4997	11.764	0.700865
DBSCAN clustered (%)	KoRV-A vs KoRV-A PR	4	3	0.628571	1	No	-1.64026	-11.7636	8.48308	0.750812
DBSCAN clustered (%)	KoRV-A vs KoRV-A RT	4	4	0.0285714	0.285714	No	-7.68188	-19.6666	4.3028	0.209012
Mean cluster size	KoRV-A vs Mo-MLV	4	4	0.0285714	0.285714	No	0.986231	0.00870162	1.96376	0.0479952
Mean cluster size	KoRV-A vs KoRV-A PR–RT	4	4	0.0571429	0.342857	No	0.317122	-0.621414	1.25566	0.50781
Mean cluster size	KoRV-A vs KoRV-A PR	4	3	0.857143	1	No	0.240291	-0.860157	1.34074	0.668671
Mean cluster size	KoRV-A vs KoRV-A RT	4	4	0.0285714	0.285714	No	0.176919	-1.06193	1.41577	0.779554
Largest cluster size	KoRV-A vs Mo-MLV	4	4	0.0285714	0.285714	No	1.03568	-0.00992931	2.0813	0.0522156
Largest cluster size	KoRV-A vs KoRV-A PR–RT	4	4	0.0571429	0.342857	No	0.200848	-0.802407	1.2041	0.694779
Largest cluster size	KoRV-A vs KoRV-A PR	4	3	0.857143	1	No	0.324618	-0.900327	1.54956	0.60348
Largest cluster size	KoRV-A vs KoRV-A RT	4	4	0.0285714	0.285714	No	0.136776	-1.33137	1.60492	0.855116
Interpretation notes
Holm adjustment was applied across all pairwise group comparisons separately within each outcome.
Density-adjusted regression p-values are unadjusted across outcomes and should be treated as exploratory.
